# Lineage specific histories of *Mycobacterium tuberculosis* dispersal in Africa and Eurasia

**DOI:** 10.1101/210161

**Keywords:** phylogeography, evolution, pathogen, migration, demography

## Abstract

*Mycobacterium tuberculosis* (*M.tb*) is a globally distributed, obligate pathogen of humans that can be divided into seven clearly defined lineages. Identifying how the ancestral clone of *M.tb* spread and differentiated is important for identifying the ecological drivers of the current pandemic. We reconstructed *M.tb* migration in Africa and Eurasia, and investigated lineage specific patterns of spread. Applying evolutionary rates inferred with ancient *M.tb* genome calibration, we link *M.tb* dispersal to historical phenomena that altered patterns of connectivity throughout Africa and Eurasia: trans-Indian Ocean trade in spices and other goods, the Silk Road and its predecessors, the expansion of the Roman Empire and, the European Age of Exploration. We find that Eastern Africa and Southeast Asia have been critical in the dispersal of *M.tb*. Our results reveal complex relationships between spatial dispersal and expansion of *M.tb* populations, and delineate the independent evolutionary trajectories of bacterial sub-populations underlying the current pandemic.
