## Supplementary material for "Lineage specific histories of *Mycobacterium tuberculosis* dispersal in Africa and Eurasia": table S2

Subregion	Waypoints	MeanDist	MedianDist	Lineage	Pi
Northern-America	Cairo & Anadyr & Prince Rupert	16659.25	16659.25	All	0.000148262
Central-America	Cairo & Anadyr & Prince Rupert	20190.52	20319.45	All	0.000132921
Northern-America	Cairo & Anadyr & Prince Rupert	16659.25	16659.25	Lin4	0.000148262
Central-America	Cairo & Anadyr & Prince Rupert	20190.52	20319.45	Lin4	0.000132921
Eastern-Europe	Cairo	4706.154297	5473.784489	All	0.000212
South-Eastern-Asia	Cairo	10217.3553	10118.16548	All	0.000278
Western-Asia	Cairo	4244.599609	4153.698801	All	6.67E-05
Southern-Asia	Cairo	6175.123047	6515.690923	All	0.00031
Western-Europe	Cairo & Istanbul	5537.207734	5589.206323	All	0.000179
Southern-Europe	Cairo & Istanbul	6367.838716	6747.844424	All	0.000273
Eastern-Africa	none	1686.777913	972.6751351	All	0.000335
Central-Asia	Cairo	5698.068359	5721.566715	All	5.18E-05
Eastern-Asia	Cairo	10136.39868	10258.82039	All	0.00025
Southern-Africa	none	4166.915696	4081.041983	All	0.00021
Western-Africa	none	4761.363854	5120.189901	All	0.00036
Eastern-Europe	Cairo	4706.154297	5473.784489	Lin1	NA
South-Eastern-Asia	Cairo	10217.3553	10118.16548	Lin1	0.000172
Western-Asia	Cairo	4244.599609	4153.698801	Lin1	NA
Southern-Asia	Cairo	6175.123047	6515.690923	Lin1	0.000192
Western-Europe	Cairo & Istanbul	5537.207734	5589.206323	Lin1	NA
Southern-Europe	Cairo & Istanbul	6367.838716	6747.844424	Lin1	0
Eastern-Africa	none	1686.777913	972.6751351	Lin1	0.000203
Central-Asia	Cairo	5698.068359	5721.566715	Lin1	NA
Eastern-Asia	Cairo	10136.39868	10258.82039	Lin1	0.000168
Southern-Africa	none	4166.915696	4081.041983	Lin1	NA
Western-Africa	none	4761.363854	5120.189901	Lin1	0.000197
Eastern-Europe	Cairo	4706.154297	5473.784489	Lin2	5.47E-05
South-Eastern-Asia	Cairo	10217.3553	10118.16548	Lin2	9.59E-05
Western-Asia	Cairo	4244.599609	4153.698801	Lin2	6.67E-05
Southern-Asia	Cairo	6175.123047	6515.690923	Lin2	5.16E-05
Western-Europe	Cairo & Istanbul	5537.207734	5589.206323	Lin2	8.54E-05
Southern-Europe	Cairo & Istanbul	6367.838716	6747.844424	Lin2	7.29E-05
Eastern-Africa	none	1686.777913	972.6751351	Lin2	4.79E-05
Central-Asia	Cairo	5698.068359	5721.566715	Lin2	3.71E-05
Eastern-Asia	Cairo	10136.39868	10258.82039	Lin2	0.000124
Southern-Africa	none	4166.915696	4081.041983	Lin2	5.83E-05
Western-Africa	none	4761.363854	5120.189901	Lin2	7.62E-05
Eastern-Europe	Cairo	4706.154297	5473.784489	Lin3	0
South-Eastern-Asia	Cairo	10217.3553	10118.16548	Lin3	0
Western-Asia	Cairo	4244.599609	4153.698801	Lin3	NA
Southern-Asia	Cairo	6175.123047	6515.690923	Lin3	8.54E-05
Western-Europe	Cairo & Istanbul	5537.207734	5589.206323	Lin3	NA
Southern-Europe	Cairo & Istanbul	6367.838716	6747.844424	Lin3	0.000157
Eastern-Africa	none	1686.777913	972.6751351	Lin3	0.000105
Central-Asia	Cairo	5698.068359	5721.566715	Lin3	0
Eastern-Asia	Cairo	10136.39868	10258.82039	Lin3	NA
Southern-Africa	none	4166.915696	4081.041983	Lin3	8.19E-05
Western-Africa	none	4761.363854	5120.189901	Lin3	NA
Eastern-Europe	Cairo	4706.154297	5473.784489	Lin4	0.000165
South-Eastern-Asia	Cairo	10217.3553	10118.16548	Lin4	0.000163
Western-Asia	Cairo	4244.599609	4153.698801	Lin4	NA
Southern-Asia	Cairo	6175.123047	6515.690923	Lin4	0.000162
Western-Europe	Cairo & Istanbul	5537.207734	5589.206323	Lin4	0.000167
Southern-Europe	Cairo & Istanbul	6367.838716	6747.844424	Lin4	0.000164
Eastern-Africa	none	1686.777913	972.6751351	Lin4	0.00015
Eastern-Asia	Cairo	10136.39868	10258.82039	Lin4	0.000117
Southern-Africa	none	4166.915696	4081.041983	Lin4	0.000164
Western-Africa	none	4761.363854	5120.189901	Lin4	0.000153
Eastern-Europe	Cairo	4706.154297	5473.784489	Lin5	NA
South-Eastern-Asia	Cairo	10217.3553	10118.16548	Lin5	NA
Western-Asia	Cairo	4244.599609	4153.698801	Lin5	NA
Southern-Asia	Cairo	6175.123047	6515.690923	Lin5	NA
Western-Europe	Cairo & Istanbul	5537.207734	5589.206323	Lin5	NA
Southern-Europe	Cairo & Istanbul	6367.838716	6747.844424	Lin5	NA
Eastern-Africa	none	1686.777913	972.6751351	Lin5	NA
Central-Asia	Cairo	5698.068359	5721.566715	Lin5	NA
Eastern-Asia	Cairo	10136.39868	10258.82039	Lin5	NA
Southern-Africa	none	4166.915696	4081.041983	Lin5	NA
Western-Africa	none	4761.363854	5120.189901	Lin5	9.04E-05
Eastern-Europe	Cairo	4706.154297	5473.784489	Lin6	NA
South-Eastern-Asia	Cairo	10217.3553	10118.16548	Lin6	NA
Western-Asia	Cairo	4244.599609	4153.698801	Lin6	NA
Southern-Asia	Cairo	6175.123047	6515.690923	Lin6	NA
Western-Europe	Cairo & Istanbul	5537.207734	5589.206323	Lin6	NA
Southern-Europe	Cairo & Istanbul	6367.838716	6747.844424	Lin6	NA
Eastern-Africa	none	1686.777913	972.6751351	Lin6	NA
Central-Asia	Cairo	5698.068359	5721.566715	Lin6	NA
Eastern-Asia	Cairo	10136.39868	10258.82039	Lin6	NA
Southern-Africa	none	4166.915696	4081.041983	Lin6	NA
Western-Africa	none	4761.363854	5120.189901	Lin6	0.000148
Eastern-Europe	Cairo	4706.154297	5473.784489	Lin7	NA
South-Eastern-Asia	Cairo	10217.3553	10118.16548	Lin7	NA
Western-Asia	Cairo	4244.599609	4153.698801	Lin7	NA
Southern-Asia	Cairo	6175.123047	6515.690923	Lin7	NA
Western-Europe	Cairo & Istanbul	5537.207734	5589.206323	Lin7	NA
Southern-Europe	Cairo & Istanbul	6367.838716	6747.844424	Lin7	NA
Eastern-Africa	none	1686.777913	972.6751351	Lin7	4.77E-05
Central-Asia	Cairo	5698.068359	5721.566715	Lin7	NA
Eastern-Asia	Cairo	10136.39868	10258.82039	Lin7	NA
Southern-Africa	none	4166.915696	4081.041983	Lin7	NA
Western-Africa	none	4761.363854	5120.189901	Lin7	NA
