## Supplementary material for "Lineage specific histories of *Mycobacterium tuberculosis* dispersal in Africa and Eurasia": table S5

### Sheet: Drug_resistance_loci
gene_id	start	stop	gene_name
Rv0005	5240	7267	gyrB
Rv0006	7302	9818	gyrA
Rv0129c	156578	157600	fbpC
Rv0340	408634	409173
Rv0341	409362	410801	iniB
Rv0342	410838	412760	iniA
Rv0343	412757	414238	iniC
Rv0486	575348	576790	mshA
Rv0667	759807	763325	rpoB
Rv0678	778990	779487
Rv0682	781560	781934	rpsL
Rv0701	800809	801462	rplC
Rv1267c	1416181	1417347	embR
EBG00000313325	1471846	1473382	rrs
Rv1483	1673440	1674183	fabG1,mabA
Rv1484	1674202	1675011	inhA
Rv1630	1833542	1834987	rpsA
Rv1694	1917940	1918746	tlyA
Rv1772	2006636	2006947
Rv1854c	2101651	2103042	ndh
Rv1908c	2153889	2156111	katG
Rv1909c	2156149	2156592	furA
Rv2043c	2288681	2289241	pncA
Rv2242	2515304	2516548
Rv2243	2516787	2517695	fabD
Rv2245	2518115	2519365	kasA
Rv2247	2520743	2522164	accD6
Rv2416c	2714124	2715332	eis
Rv2428	2726193	2726780	ahpC
Rv2447c	2746135	2747598	folC
Rv2764c	3073680	3074471	thyA
Rv2846c	3153039	3154631	efpA
Rv3139	3505363	3506769	fadE24
Rv3266c	3646895	3647809	rmlD
Rv3566c	4007331	4008182	nat,nhoA
Rv3793	4239863	4243147	embC
Rv3794	4243233	4246517	embA
Rv3795	4246514	4249810	embB
Rv3854c	4326004	4327473	ethA
Rv3855	4327549	4328199	ethR
Rv3919c	4407528	4408202	gid

### Sheet: SNP_positions
Position
5329
5332
5383
5436
5450
5520
5771
6112
6122
6124
6134
6140
6259
6265
6352
6358
6409
6439
6446
6448
6501
6507
6534
6541
6579
6620
6735
6736
6738
6741
6756
6773
6817
6946
7121
7222
7361
7362
7380
7489
7538
7539
7570
7572
7581
7582
7585
7613
7632
7671
7853
7892
7895
8019
8040
8049
8056
8164
8172
8188
8285
8393
8405
8438
8452
8458
8489
8493
8513
8615
8668
8685
8688
8690
8721
8806
8876
8948
9034
9041
9047
9138
9143
9152
9209
9212
9260
9276
9304
9330
9437
9443
9476
9482
9533
9539
9557
9566
9591
9596
9629
9656
9741
9769
9771
9777
157019
157123
157129
157289
157292
157395
157542
157591
408663
408723
408738
408744
408844
408867
408869
408924
408935
408959
409060
409079
409101
409415
409666
409683
409787
409825
409914
409948
410006
410079
410083
410191
410317
410377
410573
410848
410935
411000
411004
411016
411056
411078
411089
411090
411143
411154
411165
411215
411283
411371
411387
411399
411528
411566
411648
411672
411952
412005
412017
412070
412197
412206
412246
412280
412302
412339
412340
412533
412535
412645
412778
412781
412822
412842
412986
413035
413163
413190
413261
413287
413440
413460
413611
413660
413678
413691
413727
413819
413889
413936
414036
414113
414164
414182
414200
575368
575380
575458
575538
575562
575660
575663
575664
575679
575805
575837
575891
575907
576000
576077
576183
576316
576400
576551
576595
759835
759906
760062
760106
760112
760115
760143
760305
760306
760314
760321
760490
760567
760574
760671
760735
760836
760855
760878
760969
760975
761004
761005
761061
761076
761095
761097
761100
761108
761109
761110
761137
761139
761140
761141
761143
761154
761155
761156
761161
761251
761268
761292
761293
761441
761460
761461
761489
761591
761723
761973
762041
762101
762241
762276
762285
762287
762311
762423
762434
762636
762731
763031
763123
763280
778995
779154
779243
779307
779472
781611
781676
781687
781771
781822
800889
800899
800964
801019
801021
801130
801132
801166
801355
801420
801435
1416187
1416322
1416400
1416410
1416561
1416633
1416669
1416756
1416890
1416898
1416977
1417019
1417071
1417096
1417140
1417272
1417328
1417340
1472016
1472129
1472337
1472358
1472359
1472362
1472553
1472555
1673526
1673816
1673949
1673958
1674004
1674048
1674079
1674162
1674210
1674262
1674263
1674265
1674434
1674465
1674481
1674492
1674839
1674848
1674883
1674915
1833684
1833739
1833909
1834013
1834130
1834159
1834177
1834299
1834319
1834770
1834776
1834836
1834916
1834926
1917971
1917972
1918023
1918189
1918193
1918215
1918281
1918296
1918372
1918689
2006645
2006686
2006756
2006759
2006793
2006818
2101840
2101908
2101921
2101965
2102107
2102116
2102218
2102240
2102427
2102444
2102686
2102694
2102731
2102990
2154105
2154153
2154181
2154224
2154240
2154418
2154538
2154545
2154724
2154730
2154739
2154811
2154834
2154875
2154973
2154980
2155081
2155109
2155167
2155168
2155169
2155259
2155289
2155295
2155320
2155383
2155480
2155503
2155506
2155541
2155557
2155617
2155648
2155682
2155689
2155807
2155819
2155946
2156007
2156024
2156040
2156096
2156196
2156222
2156225
2156246
2156366
2156367
2156384
2156389
2156402
2156437
2156468
2156543
2156549
2156552
2288681
2288697
2288703
2288704
2288718
2288719
2288757
2288775
2288782
2288790
2288805
2288817
2288818
2288821
2288829
2288832
2288839
2288844
2288847
2288854
2288859
2288861
2288868
2288879
2288920
2288928
2288933
2288953
2288955
2288961
2288973
2288988
2289016
2289031
2289036
2289038
2289040
2289043
2289047
2289054
2289055
2289058
2289081
2289089
2289102
2289103
2289119
2289140
2289142
2289150
2289172
2289176
2289181
2289192
2289202
2289207
2289213
2289219
2289222
2289224
2289226
2515325
2515363
2515364
2515382
2515611
2515639
2515716
2515717
2515771
2515786
2515915
2515934
2515936
2515987
2516014
2516158
2516271
2516336
2516358
2516365
2516376
2516519
2516792
2516794
2516804
2517081
2517160
2517164
2517234
2517288
2517405
2517575
2517610
2517693
2518132
2518285
2518291
2518326
2518384
2518675
2518767
2518915
2518919
2518980
2519035
2519048
2519113
2519116
2519234
2519280
2519291
2519353
2520761
2520799
2520952
2521063
2521066
2521104
2521190
2521198
2521228
2521342
2521414
2521428
2521522
2521580
2521699
2714177
2714309
2714460
2714504
2714673
2714846
2714929
2714941
2715051
2715072
2715188
2715268
2715270
2726193
2726210
2726261
2726287
2726418
2726427
2726468
2726636
2726672
2726753
2746136
2746174
2746216
2746249
2746268
2746340
2746615
2746747
2746848
2746910
2746923
2747022
2747141
2747157
2747167
2747293
2747306
2747397
2747471
2747480
2747504
3073715
3073868
3073979
3073986
3074172
3074220
3074229
3074230
3074251
3074305
3074361
3074393
3074424
3074442
3153098
3153183
3153494
3153530
3153631
3153774
3153801
3153812
3153828
3153915
3154090
3154120
3154151
3154414
3154555
3154560
3154593
3505380
3505616
3505720
3506049
3506119
3506167
3506226
3506280
3506298
3506406
3506462
3506470
3506603
3506650
3646964
3647003
3647041
3647331
3647354
3647372
3647408
3647466
3647591
3647780
4007432
4007499
4007507
4007518
4007562
4007564
4007595
4007654
4007803
4007807
4007863
4007871
4007907
4007984
4008135
4008153
4239884
4239887
4240009
4240064
4240153
4240162
4240172
4240225
4240226
4240242
4240249
4240372
4240418
4240438
4240570
4240572
4240671
4240750
4240777
4240781
4240866
4240897
4240922
4240923
4241011
4241042
4241138
4241338
4241465
4241504
4241539
4241562
4241699
4241735
4241843
4241978
4241979
4242075
4242182
4242185
4242241
4242271
4242356
4242550
4242584
4242636
4242643
4242791
4242803
4242883
4242928
4242961
4243087
4243129
4243245
4243246
4243290
4243346
4243388
4243460
4243524
4243532
4243541
4243566
4243570
4243580
4243598
4243622
4243661
4243682
4243692
4243709
4243724
4243848
4243880
4243881
4243910
4244028
4244061
4244096
4244138
4244167
4244220
4244237
4244263
4244266
4244282
4244379
4244420
4244433
4244635
4244665
4244807
4244840
4244973
4245055
4245147
4245166
4245218
4245286
4245297
4245344
4245513
4245670
4245883
4245928
4245969
4245970
4246085
4246088
4246106
4246113
4246164
4246165
4246225
4246275
4246508
4246567
4246688
4246727
4246728
4246734
4246864
4246870
4246904
4246921
4246930
4246952
4246969
4246979
4247050
4247086
4247121
4247254
4247296
4247368
4247399
4247429
4247431
4247469
4247495
4247496
4247518
4247553
4247574
4247578
4247595
4247629
4247646
4247671
4247674
4247729
4247730
4247816
4247864
4247872
4247947
4248002
4248003
4248004
4248024
4248025
4248073
4248115
4248256
4248441
4248478
4248515
4248701
4248746
4249012
4249019
4249065
4249195
4249231
4249235
4249258
4249348
4249354
4249408
4249429
4249518
4249522
4249545
4249583
4249594
4249653
4249673
4249732
4249757
4326029
4326044
4326083
4326113
4326119
4326125
4326130
4326148
4326152
4326160
4326230
4326236
4326259
4326268
4326274
4326279
4326302
4326333
4326341
4326405
4326422
4326432
4326435
4326439
4326449
4326465
4326474
4326533
4326561
4326622
4326623
4326663
4326676
4326707
4326719
4326720
4326735
4326739
4326755
4326759
4326851
4326855
4326858
4326900
4326912
4326928
4326975
4326980
4327045
4327052
4327103
4327107
4327147
4327172
4327208
4327267
4327269
4327276
4327298
4327303
4327346
4327349
4327360
4327401
4327450
4327472
4327672
4327761
4327780
4327791
4327815
4327823
4327864
4327876
4328004
4328019
4328030
4328122
4328171
4328183
4328186
4407541
4407588
4407595
4407614
4407620
4407689
4407695
4407712
4407714
4407720
4407733
4407742
4407743
4407760
4407766
4407769
4407780
4407784
4407790
4407793
4407796
4407798
4407799
4407804
4407805
4407807
4407814
4407830
4407847
4407848
4407873
4407913
4407927
4407935
4407944
4407947
4407949
4407959
4407967
4407970
4407975
4407980
4407982
4407985
4407995
4407997
4408003
4408009
4408031
4408034
4408035
4408036
4408051
4408069
4408070
4408072
4408090
4408093
4408096
4408098
4408114
4408115
4408124
4408125
4408126
4408143
4408144
4408156
4408168
4408175
4408185
4408186
4408198
